# Natural language-based representation and modeling of RBP binding

**DOI:** 10.64898/2026.02.05.704032

**Authors:** Shaimae I. Elhajjajy, Zhiping Weng

## Abstract

RNA-binding proteins (RBPs) are critical regulators of the human transcriptome, but the binding patterns of most RBPs are insufficiently characterized. While sequence context facilitates RBP binding specificity, its precise contribution remains unclear. Existing computational methods to decipher RBP binding patterns are limited by their architecture-dependence, challenging interpretability, and, importantly, lack of focus on context. We present a novel comprehensive approach to address the aforementioned knowledge gaps. We first introduce a natural language-based representation to model RNA sequences using lexical, syntactic, and semantic forms, then devise a sequence decomposition method based on these structures to deconstruct RNA sequences into regions, each containing a target ***k***-mer and its flanking contexts. We leverage this linguistic conceptualization to predict RBP binding under a Multiple Instance Learning (MIL) framework, which we solve using a novel method of significant region extraction termed “iterative relabeling”. We demonstrate that our bottom-up approach discovers key regions contributing to RBP binding in an architecture-dependent, accurate, and interpretable manner.
