## Supplemental Table S1 for "Natural language-based representation and modeling of RBP binding"

### Sheet: Suppl. Table S1A
Suppl. Table S1A: ENCODE eCLIP experiment and peak file accessions in HepG2
RBP	Experiment accession	Peak file accession
AKAP1	ENCSR356ZMO	ENCFF749IUB
AQR	ENCSR018WPY	ENCFF323PUC
BCCIP	ENCSR485QCG	ENCFF134LIU
BCLAF1	ENCSR876EYA	ENCFF810EUA
BUD13	ENCSR830BSQ	ENCFF011NAP
CDC40	ENCSR815VVI	ENCFF027MEO
CSTF2T	ENCSR919HSE	ENCFF141DOI
DDX3X	ENCSR648LAH	ENCFF777NMK
DDX55	ENCSR845VGB	ENCFF797QRS
DDX59	ENCSR214BZA	ENCFF899AWZ
DDX6	ENCSR141OIM	ENCFF614NUP
DKC1	ENCSR301TFY	ENCFF633LQC
EFTUD2	ENCSR527DXF	ENCFF796RMF
EIF3D	ENCSR041NUV	ENCFF056UAW
EXOSC5	ENCSR693JWP	ENCFF862EKD
FAM120A	ENCSR987NYS	ENCFF208ZMI
FASTKD2	ENCSR023UHL	ENCFF498IGK
FKBP4	ENCSR018ZUE	ENCFF957AOZ
FUBP3	ENCSR486YGP	ENCFF466UMQ
FXR2	ENCSR973HOJ	ENCFF112MVG
G3BP1	ENCSR721HPX	ENCFF899HHP
GRSF1	ENCSR668MJX	ENCFF929AWR
GRWD1	ENCSR893NWB	ENCFF159MMZ
GTF2F1	ENCSR265ZIS	ENCFF002HYO
HLTF	ENCSR647HOX	ENCFF048FDF
HNRNPC	ENCSR550DVK	ENCFF440ROZ
HNRNPK	ENCSR828ZID	ENCFF855CPQ
HNRNPL	ENCSR724RDN	ENCFF266TKW
HNRNPM	ENCSR267UCX	ENCFF752JNY
IGF2BP1	ENCSR744GEU	ENCFF442USD
IGF2BP3	ENCSR993OLA	ENCFF886SDQ
ILF3	ENCSR786TSC	ENCFF071QDP
KHSRP	ENCSR366DGX	ENCFF771QAU
LARP4	ENCSR805SRN	ENCFF534JCV
LIN28B	ENCSR861GYE	ENCFF341XMP
LSM11	ENCSR135VMS	ENCFF985ECA
MATR3	ENCSR290VLT	ENCFF587KKM
NCBP2	ENCSR018RVZ	ENCFF692RZM
NKRF	ENCSR277DEO	ENCFF045HSV
PABPN1	ENCSR820UYE	ENCFF709FEU
PCBP1	ENCSR256CHX	ENCFF098REE
PCBP2	ENCSR339FUY	ENCFF642GNE
PPIG	ENCSR097NEE	ENCFF986XOC
PRPF4	ENCSR977OXG	ENCFF227EJF
PRPF8	ENCSR121NVA	ENCFF048YPA
PTBP1	ENCSR384KAN	ENCFF726SQU
QKI	ENCSR570WLM	ENCFF704OCI
RBFOX2	ENCSR987FTF	ENCFF871NYM
RBM15	ENCSR754NDA	ENCFF054VLU
RBM22	ENCSR456JJQ	ENCFF293IZG
RBM5	ENCSR489ABS	ENCFF927KRA
RPS3	ENCSR766FAC	ENCFF301IJW
SF3B4	ENCSR279UJF	ENCFF073IJF
SFPQ	ENCSR965DLL	ENCFF139NXB
SLTM	ENCSR351PVI	ENCFF121RVH
SND1	ENCSR061EVO	ENCFF609LWQ
SRSF1	ENCSR989VIY	ENCFF934ANS
SRSF7	ENCSR513NDD	ENCFF317HGW
SRSF9	ENCSR773KRC	ENCFF765PIF
SUB1	ENCSR406OOZ	ENCFF335JTC
SUGP2	ENCSR506UPY	ENCFF191XRG
SUPV3L1	ENCSR580MFX	ENCFF999ZAW
TAF15	ENCSR841EQA	ENCFF566EAE
TRA2A	ENCSR314UMJ	ENCFF766OCH
U2AF2	ENCSR202BFN	ENCFF721PWF
UCHL5	ENCSR490IEE	ENCFF573DXD
UPF1	ENCSR539BEV	ENCFF687EQE
XPO5	ENCSR921SXC	ENCFF327VCE
XRN2	ENCSR655NZA	ENCFF321HPH
ZC3H11A	ENCSR907GUB	ENCFF592WIH
ZNF800	ENCSR685AUR	ENCFF343TCO

### Sheet: Suppl. Table S1B
Suppl. Table S1B: ENCODE eCLIP experiment and peak file accessions in K562
RBP	Experiment accession	Peak file accession
AATF	ENCSR819XBT	ENCFF955LYD
AGGF1	ENCSR725ARB	ENCFF810NKV
AKAP8L	ENCSR206RXT	ENCFF205UTG
AQR	ENCSR606BPV	ENCFF949QGM
BUD13	ENCSR663WES	ENCFF262ILV
CPSF6	ENCSR532VUB	ENCFF635NZZ
CSTF2T	ENCSR840DRD	ENCFF878VVA
DDX24	ENCSR999WKT	ENCFF537KWB
DDX3X	ENCSR930BZL	ENCFF087MAJ
DDX52	ENCSR154CSN	ENCFF198ULC
DDX55	ENCSR923NKN	ENCFF462WAI
DDX6	ENCSR893EFU	ENCFF904KTV
DHX30	ENCSR529GSJ	ENCFF128AKC
DROSHA	ENCSR653HQC	ENCFF797BHU
EFTUD2	ENCSR844RVX	ENCFF862ZPV
EIF3G	ENCSR023PKW	ENCFF634UAC
EIF4G2	ENCSR307YIW	ENCFF207BXK
EWSR1	ENCSR887LPK	ENCFF607ZRF
EXOSC5	ENCSR013CTQ	ENCFF858CSS
FAM120A	ENCSR006OEQ	ENCFF158AOV
FASTKD2	ENCSR887FHF	ENCFF423SOR
FTO	ENCSR989SMC	ENCFF924OVC
FUS	ENCSR069EVH	ENCFF861KMV
GEMIN5	ENCSR238CLX	ENCFF050VVI
GRWD1	ENCSR999YGP	ENCFF327DLL
GTF2F1	ENCSR736AAG	ENCFF278ZCU
HNRNPA1	ENCSR154HRN	ENCFF392AEV
HNRNPC	ENCSR249ROI	ENCFF167CDB
HNRNPK	ENCSR268ETU	ENCFF918XJQ
HNRNPL	ENCSR795CAI	ENCFF917CBK
HNRNPM	ENCSR412NOW	ENCFF445ENC
IGF2BP1	ENCSR975KIR	ENCFF650LMV
IGF2BP2	ENCSR062NNB	ENCFF524ZZB
KHDRBS1	ENCSR628IDK	ENCFF027UTH
KHSRP	ENCSR438GZQ	ENCFF031FMO
LIN28B	ENCSR970NKP	ENCFF061XNA
LSM11	ENCSR022BVV	ENCFF858EHN
MATR3	ENCSR440SUX	ENCFF246EPM
MTPAP	ENCSR200DKE	ENCFF883KCN
NCBP2	ENCSR484LTQ	ENCFF886MLH
NONO	ENCSR861PAR	ENCFF730QRI
NSUN2	ENCSR081JYH	ENCFF233PRB
PABPC4	ENCSR958FKZ	ENCFF452MJL
PCBP1	ENCSR922WJV	ENCFF900IOH
PHF6	ENCSR001KKZ	ENCFF588ITW
PRPF8	ENCSR534YOI	ENCFF858UKE
PTBP1	ENCSR981WKN	ENCFF907HNN
PUM1	ENCSR308YNT	ENCFF094MQV
PUM2	ENCSR661ICQ	ENCFF880MWQ
QKI	ENCSR366YOG	ENCFF786UOW
RBFOX2	ENCSR756CKJ	ENCFF206RIM
RBM15	ENCSR196INN	ENCFF597MMG
SAFB	ENCSR484LAB	ENCFF953WTP
SAFB2	ENCSR943MHU	ENCFF594EDV
SF3B4	ENCSR267OLV	ENCFF649GEE
SLTM	ENCSR000SSH	ENCFF696QWE
SMNDC1	ENCSR658IQB	ENCFF943XOU
SND1	ENCSR128VXC	ENCFF211TRO
SRSF1	ENCSR432XUP	ENCFF886XUO
SRSF7	ENCSR468FSW	ENCFF780OCY
TAF15	ENCSR568DZW	ENCFF822NWY
TARDBP	ENCSR584TCR	ENCFF037TVC
TIA1	ENCSR057DWB	ENCFF918KMT
TRA2A	ENCSR365NVO	ENCFF726PFJ
U2AF1	ENCSR862QCH	ENCFF640IHY
U2AF2	ENCSR893RAV	ENCFF290DFO
UCHL5	ENCSR349KMG	ENCFF365LFU
UPF1	ENCSR456ASB	ENCFF597NVR
XRCC6	ENCSR258QKO	ENCFF958GMP
XRN2	ENCSR657TZB	ENCFF695OLO
YBX3	ENCSR529FKI	ENCFF746XLE
ZC3H11A	ENCSR712IAG	ENCFF258HOX
ZNF622	ENCSR657TZZ	ENCFF285IGP
ZNF800	ENCSR586DGV	ENCFF105HMJ
