## Supplemental Table S2 for "Natural language-based representation and modeling of RBP binding"

### Sheet: Suppl. Table S2A
Suppl. Table S2A: Model performance, in AUPR, at each training stage for each RBP in HepG2
	Baseline	Contexts (pre-relabeling)		Baseline on contexts		Contexts (post-relabeling)
RBP	Sequence	Instance	Bag	Instance	Bag	Instance	Bag
AKAP1	0.797852	0.739954	0.822862	0.691934	0.796672	0.779187	0.808383
AQR	0.697897	0.704706	0.796807	0.618336	0.708661	0.70392	0.747193
BCCIP	0.930994	0.847738	0.950943	0.858871	0.939036	0.881506	0.94657
BCLAF1	0.728833	0.692279	0.752409	0.661756	0.733537	0.709695	0.737551
BUD13	0.621198	0.628986	0.704915	0.559222	0.62775	0.594485	0.662085
CDC40	0.833299	0.793407	0.837575	0.760548	0.837606	0.930838	0.838038
CSTF2T	0.90793	0.891842	0.9331	0.845157	0.912322	0.908819	0.92232
DDX3X	0.911551	0.876859	0.915207	0.853636	0.912156	0.910201	0.912554
DDX55	0.695228	0.700694	0.824725	0.566099	0.693977	0.630246	0.789921
DDX59	0.923399	0.879308	0.933254	0.850004	0.923102	0.910936	0.924404
DDX6	0.937974	0.839268	0.919671	0.80317	0.938021	0.884307	0.923252
DKC1	0.845298	0.747784	0.851626	0.73116	0.843068	0.879046	0.851027
EFTUD2	0.812691	0.797352	0.860121	0.729151	0.808744	0.816843	0.851587
EIF3D	0.757275	0.707292	0.797364	0.627713	0.747161	0.686452	0.791651
EXOSC5	0.926436	0.848362	0.934164	0.80724	0.93037	0.894163	0.933434
FAM120A	0.939366	0.895299	0.945429	0.86761	0.938808	0.925079	0.936483
FASTKD2	0.710597	0.821995	0.865196	0.587601	0.722598	0.729029	0.835976
FKBP4	0.88477	0.85309	0.914845	0.829762	0.893022	0.873809	0.885245
FUBP3	0.945517	0.868696	0.936801	0.85827	0.934367	0.905761	0.933988
FXR2	0.716968	0.660995	0.729336	0.625291	0.709631	0.68791	0.717674
G3BP1	0.608925	0.615322	0.688482	0.559089	0.616062	0.564472	0.632623
GRSF1	0.9431	0.868015	0.946712	0.814589	0.941505	0.913267	0.944361
GRWD1	0.669833	0.621361	0.690642	0.593927	0.667881	0.694357	0.673891
GTF2F1	0.949466	0.902304	0.961311	0.866136	0.943897	0.943837	0.956668
HLTF	0.667895	0.617738	0.698313	0.589495	0.672117	0.608551	0.67869
HNRNPC	0.961325	0.940403	0.973602	0.905902	0.95683	0.971976	0.964764
HNRNPK	0.975281	0.934607	0.982769	0.92741	0.980142	0.953989	0.981432
HNRNPL	0.963485	0.913944	0.969816	0.889845	0.963178	0.960059	0.966768
HNRNPM	0.935055	0.882901	0.948968	0.818462	0.931508	0.913302	0.930809
IGF2BP1	0.784188	0.701583	0.791076	0.683535	0.781647	0.819319	0.790176
IGF2BP3	0.757497	0.686456	0.798772	0.634342	0.760235	0.655915	0.771739
ILF3	0.846344	0.810044	0.886806	0.739321	0.85176	0.841415	0.863491
KHSRP	0.895263	0.813514	0.904158	0.768262	0.88987	0.872824	0.894093
LARP4	0.666696	0.621006	0.696839	0.589976	0.661444	0.624777	0.668951
LIN28B	0.646589	0.61792	0.700623	0.579317	0.657374	0.667086	0.683573
LSM11	0.613625	0.640659	0.709618	0.545364	0.61319	0.502291	0.668687
MATR3	0.914067	0.859741	0.923603	0.824326	0.911774	0.885456	0.91084
NCBP2	0.868307	0.832994	0.891032	0.817007	0.863395	0.871122	0.886516
NKRF	0.902883	0.851725	0.916215	0.831737	0.908072	0.887247	0.911926
PABPN1	0.626181	0.641729	0.690723	0.579146	0.640033	0.605803	0.671448
PCBP1	0.893455	0.83488	0.904639	0.823365	0.894126	0.882985	0.909233
PCBP2	0.965868	0.933416	0.973639	0.897483	0.963245	0.973349	0.966445
PPIG	0.6822	0.658097	0.723964	0.617558	0.683171	0.669761	0.694246
PRPF4	0.932815	0.892772	0.943525	0.861277	0.935444	0.926445	0.937526
PRPF8	0.760729	0.777145	0.886204	0.656189	0.782939	0.839892	0.854912
PTBP1	0.974929	0.94027	0.976125	0.916821	0.974171	0.974097	0.972949
QKI	0.945173	0.845471	0.948723	0.766702	0.942548	0.935479	0.946508
RBFOX2	0.930438	0.877384	0.937161	0.846725	0.933413	0.91766	0.934503
RBM15	0.88188	0.799933	0.896708	0.801767	0.879231	0.82565	0.882865
RBM22	0.774321	0.741953	0.825569	0.679686	0.791542	0.779311	0.807114
RBM5	0.747517	0.667609	0.717788	0.61283	0.758482	0.715898	0.769351
RPS3	0.726492	0.72696	0.771601	0.672808	0.733353	0.741118	0.738794
SF3B4	0.791173	0.771568	0.861302	0.707228	0.805521	0.804812	0.816111
SFPQ	0.777016	0.780735	0.868673	0.630354	0.787425	0.728895	0.837158
SLTM	0.913013	0.894012	0.923957	0.87292	0.919873	0.929344	0.914444
SND1	0.625901	0.643758	0.714181	0.567469	0.624795	0.600635	0.656246
SRSF1	0.880202	0.849356	0.896925	0.816084	0.889926	0.909135	0.892278
SRSF7	0.95376	0.916754	0.956608	0.901013	0.958224	0.989897	0.959351
SRSF9	0.936907	0.885264	0.963189	0.875516	0.947959	0.923049	0.956093
SUB1	0.732498	0.719279	0.817224	0.625566	0.731405	0.713884	0.779065
SUGP2	0.819249	0.764495	0.852922	0.700438	0.810883	0.802954	0.822728
SUPV3L1	0.862202	0.782447	0.881468	0.678275	0.864141	0.725717	0.88865
TAF15	0.940453	0.871136	0.944066	0.85433	0.94112	0.927804	0.941397
TRA2A	0.939204	0.885135	0.952357	0.789528	0.948078	0.9687	0.945217
U2AF2	0.823034	0.803249	0.91641	0.703673	0.808487	0.890998	0.891273
UCHL5	0.709706	0.639078	0.722854	0.588822	0.711338	0.615797	0.715927
UPF1	0.778612	0.761926	0.848439	0.68748	0.786124	0.760817	0.813246
XPO5	0.856944	0.825038	0.880303	0.765072	0.863656	0.845258	0.865068
XRN2	0.911351	0.849329	0.919307	0.836398	0.918718	0.88961	0.910841
ZC3H11A	0.63045	0.639956	0.721677	0.554929	0.62711	0.563054	0.678932
ZNF800	0.57035	0.587373	0.632772	0.529216	0.577546	0.463393	0.595968

### Sheet: Suppl. Table S2B
Suppl. Table S2B: Model performance, in AUPR, at each training stage for each RBP in K562
	Baseline	Contexts (pre-relabeling)		Baseline on contexts		Contexts (post-relabeling)
RBP	Sequence	Instance	Bag	Instance	Bag	Instance	Bag
AATF	0.81709	0.784163	0.86699	0.701777	0.847131	0.804396	0.858312
AGGF1	0.894125	0.87454	0.910292	0.845159	0.887605	0.985171	0.898715
AKAP8L	0.901464	0.850799	0.910572	0.814112	0.895366	0.901804	0.902379
AQR	0.698412	0.713451	0.802251	0.618215	0.708605	0.766253	0.762585
BUD13	0.669987	0.652025	0.723743	0.589839	0.669591	0.752269	0.69327
CPSF6	0.783428	0.800027	0.897728	0.61319	0.786083	0.822831	0.891321
CSTF2T	0.868939	0.82406	0.878889	0.77909	0.86655	0.847566	0.869723
DDX24	0.594582	0.587553	0.641096	0.553781	0.597035	0.557635	0.607693
DDX3X	0.806925	0.784722	0.8261	0.732903	0.802866	0.818893	0.812936
DDX52	0.842971	0.802039	0.868309	0.787107	0.846038	0.827249	0.859283
DDX55	0.618124	0.671058	0.735228	0.539006	0.601929	0.67062	0.730393
DDX6	0.836888	0.770332	0.85361	0.722878	0.832222	0.822944	0.832597
DHX30	0.842039	0.792967	0.854232	0.757298	0.840409	0.821911	0.842621
DROSHA	0.876584	0.830792	0.886674	0.785684	0.874606	0.854708	0.879363
EFTUD2	0.701468	0.67296	0.751467	0.619932	0.694803	0.705363	0.718245
EIF3G	0.692888	0.781585	0.854443	0.629725	0.781509	0.659634	0.806749
EIF4G2	0.924879	0.868091	0.93645	0.844458	0.919099	0.915004	0.924623
EWSR1	0.872157	0.841309	0.896967	0.794102	0.873582	0.870416	0.885754
EXOSC5	0.916572	0.857586	0.930841	0.810153	0.913157	0.900899	0.914472
FAM120A	0.722132	0.701985	0.815799	0.597736	0.708485	0.69217	0.780679
FASTKD2	0.96092	0.887612	0.962462	0.869633	0.954291	0.906175	0.957147
FTO	0.918032	0.829431	0.908926	0.807169	0.911132	0.863964	0.91551
FUS	0.876062	0.822512	0.885849	0.80075	0.878984	0.858599	0.883452
GEMIN5	0.884493	0.841811	0.898234	0.804561	0.890248	0.898419	0.894091
GRWD1	0.741863	0.678042	0.753713	0.654332	0.743874	0.710491	0.751642
GTF2F1	0.90767	0.85536	0.906342	0.803519	0.892663	0.891497	0.899682
HNRNPA1	0.965432	0.811661	0.947406	0.797195	0.965651	0.861177	0.969411
HNRNPC	0.941868	0.879318	0.930349	0.891965	0.936898	0.941455	0.932942
HNRNPK	0.940115	0.874309	0.945729	0.856028	0.935535	0.903619	0.934629
HNRNPL	0.939091	0.879646	0.944302	0.855439	0.936758	0.939637	0.940772
HNRNPM	0.939562	0.876011	0.949684	0.835213	0.943538	0.894002	0.943836
IGF2BP1	0.801456	0.755573	0.858563	0.690226	0.802704	0.757363	0.815609
IGF2BP2	0.794796	0.738373	0.815362	0.70534	0.796746	0.827135	0.795459
KHDRBS1	0.963814	0.882746	0.95782	0.885749	0.959447	0.932002	0.956035
KHSRP	0.951502	0.89898	0.959509	0.857474	0.952764	0.923058	0.957984
LIN28B	0.665884	0.638402	0.722381	0.598504	0.683623	0.634767	0.695369
LSM11	0.83619	0.754784	0.832743	0.731491	0.840069	0.807999	0.832392
MATR3	0.947952	0.896805	0.953398	0.870437	0.947273	0.924082	0.944083
MTPAP	0.785857	0.742252	0.797379	0.696641	0.802593	0.79765	0.787396
NCBP2	0.553632	0.871246	0.941656	0.514894	0.547886	0.752386	0.926407
NONO	0.854226	0.829815	0.882483	0.764135	0.848284	0.858565	0.861301
NSUN2	0.840686	0.804147	0.895685	0.667476	0.887329	0.886442	0.905028
PABPC4	0.71203	0.630166	0.712035	0.616248	0.710146	0.674215	0.711579
PCBP1	0.923058	0.848914	0.932025	0.856171	0.93121	0.891477	0.931792
PHF6	0.802649	0.781861	0.871869	0.693709	0.816987	0.782262	0.862909
PRPF8	0.657511	0.640555	0.73516	0.59078	0.661684	0.631582	0.678999
PTBP1	0.96877	0.937876	0.972396	0.908777	0.967643	0.981173	0.964631
PUM1	0.718696	0.676211	0.743819	0.621769	0.722304	0.692467	0.72641
PUM2	0.933416	0.846974	0.944182	0.783419	0.939153	0.904879	0.948415
QKI	0.887074	0.886103	0.973706	0.766854	0.892845	0.937665	0.956128
RBFOX2	0.80741	0.754798	0.849254	0.709327	0.799474	0.807318	0.839068
RBM15	0.722589	0.72614	0.810817	0.63502	0.71932	0.780875	0.771392
SAFB	0.58514	0.617916	0.71833	0.527623	0.524661	0.686358	0.750771
SAFB2	0.819471	0.743111	0.822949	0.707614	0.814289	0.769593	0.813724
SF3B4	0.716403	0.726168	0.84341	0.624287	0.734739	0.733154	0.786232
SLTM	0.875569	0.845235	0.908791	0.798446	0.887141	0.869033	0.892964
SMNDC1	0.80604	0.743344	0.83688	0.699469	0.812142	0.762537	0.834327
SND1	0.632253	0.603305	0.68839	0.552229	0.625712	0.563049	0.658569
SRSF1	0.825616	0.745081	0.837944	0.715503	0.823972	0.838226	0.827377
SRSF7	0.854548	0.824935	0.924768	0.685881	0.87619	0.773284	0.895637
TAF15	0.814337	0.803923	0.888409	0.666259	0.81708	0.705733	0.880446
TARDBP	0.982962	0.921296	0.989772	0.889568	0.981973	0.979048	0.986195
TIA1	0.810429	0.759296	0.874455	0.695149	0.800945	0.835571	0.844503
TRA2A	0.916146	0.863803	0.920833	0.836044	0.918764	0.908966	0.916554
U2AF1	0.903772	0.806976	0.933188	0.751261	0.89653	0.877754	0.915438
U2AF2	0.845647	0.805281	0.922874	0.727608	0.837479	0.902207	0.893435
UCHL5	0.758283	0.695371	0.776843	0.665391	0.753931	0.737213	0.76365
UPF1	0.753695	0.709488	0.814975	0.63694	0.757297	0.723408	0.779698
XRCC6	0.823156	0.738281	0.82388	0.694147	0.812575	0.863907	0.825899
XRN2	0.907371	0.848454	0.920934	0.847046	0.915556	0.888699	0.908717
YBX3	0.646732	0.627299	0.706212	0.574886	0.654955	0.664254	0.676753
ZC3H11A	0.756049	0.727501	0.800064	0.645536	0.755908	0.708163	0.76013
ZNF622	0.760568	0.699784	0.769762	0.666529	0.754938	0.734854	0.759766
ZNF800	0.754989	0.686317	0.764816	0.642769	0.745702	0.792966	0.759122
