## Supplemental Table S3 for "Natural language-based representation and modeling of RBP binding"

### Sheet: Suppl. Table S3A
Suppl. Table S3A: Global witness rates at each training stage for each RBP in HepG2
RBP	Initial	Contexts (pre-relabeling)	Baseline on contexts	Contexts (post-relabeling)
AKAP1	0.5	0.602372	0.548728	0.385062
AQR	0.5	0.576169	0.544156	0.361718
BCCIP	0.5	0.547013	0.563657	0.457148
BCLAF1	0.5	0.657766	0.495845	0.405126
BUD13	0.5	0.594835	0.583414	0.300131
CDC40	0.5	0.477159	0.569264	0.334403
CSTF2T	0.5	0.556012	0.535284	0.470021
DDX3X	0.5	0.526763	0.469123	0.425613
DDX55	0.5	0.46429	0.568501	0.218172
DDX59	0.5	0.583634	0.578031	0.495488
DDX6	0.5	0.459488	0.500564	0.310728
DKC1	0.5	0.317477	0.502847	0.295647
EFTUD2	0.5	0.576403	0.582958	0.442752
EIF3D	0.5	0.535642	0.454174	0.293123
EXOSC5	0.5	0.552041	0.545474	0.387728
FAM120A	0.5	0.592085	0.534794	0.455276
FASTKD2	0.5	0.402628	0.508837	0.216891
FKBP4	0.5	0.551247	0.391384	0.364161
FUBP3	0.5	0.531106	0.45544	0.38428
FXR2	0.5	0.480532	0.468006	0.297005
G3BP1	0.5	0.484463	0.387877	0.169138
GRSF1	0.5	0.455172	0.421059	0.350515
GRWD1	0.5	0.513141	0.509278	0.202296
GTF2F1	0.5	0.497791	0.52326	0.391192
HLTF	0.5	0.570095	0.537618	0.389482
HNRNPC	0.5	0.468937	0.478543	0.405909
HNRNPK	0.5	0.561015	0.525563	0.480643
HNRNPL	0.5	0.43838	0.496818	0.401067
HNRNPM	0.5	0.498991	0.305676	0.278294
IGF2BP1	0.5	0.43218	0.622809	0.236653
IGF2BP3	0.5	0.47182	0.337637	0.1729
ILF3	0.5	0.461205	0.383346	0.308228
KHSRP	0.5	0.54066	0.496637	0.34386
LARP4	0.5	0.604911	0.716223	0.469745
LIN28B	0.5	0.525513	0.438426	0.202374
LSM11	0.5	0.542247	0.245155	0.0838969
MATR3	0.5	0.536704	0.451871	0.412807
NCBP2	0.5	0.516185	0.507317	0.406919
NKRF	0.5	0.542801	0.440504	0.366159
PABPN1	0.5	0.741457	0.583766	0.356291
PCBP1	0.5	0.499063	0.403468	0.367385
PCBP2	0.5	0.485313	0.437637	0.386914
PPIG	0.5	0.588585	0.512632	0.373734
PRPF4	0.5	0.572048	0.545155	0.452728
PRPF8	0.5	0.534422	0.517644	0.263854
PTBP1	0.5	0.445266	0.476504	0.407004
QKI	0.5	0.486008	0.422279	0.251843
RBFOX2	0.5	0.575459	0.537431	0.439707
RBM15	0.5	0.483977	0.536828	0.42355
RBM22	0.5	0.668918	0.606594	0.385082
RBM5	0.5	0.645619	0.581492	0.341556
RPS3	0.5	0.424153	0.365485	0.232249
SF3B4	0.5	0.605705	0.463256	0.341938
SFPQ	0.5	0.468248	0.459061	0.252788
SLTM	0.5	0.486213	0.409806	0.330144
SND1	0.5	0.589756	0.634127	0.33573
SRSF1	0.5	0.505613	0.416037	0.299055
SRSF7	0.5	0.504368	0.631574	0.398917
SRSF9	0.5	0.449814	0.414877	0.350229
SUB1	0.5	0.472787	0.49179	0.277085
SUGP2	0.5	0.529054	0.555026	0.39793
SUPV3L1	0.5	0.573226	0.519406	0.359309
TAF15	0.5	0.503353	0.406504	0.328891
TRA2A	0.5	0.435435	0.341485	0.192866
U2AF2	0.5	0.524772	0.445512	0.240652
UCHL5	0.5	0.437755	0.253825	0.127115
UPF1	0.5	0.619149	0.606935	0.496335
XPO5	0.5	0.467335	0.485011	0.359006
XRN2	0.5	0.595619	0.443299	0.398196
ZC3H11A	0.5	0.55307	0.426759	0.204079
ZNF800	0.5	0.507746	0.27736	0.0801113

### Sheet: Suppl. Table S3B
Suppl. Table S3B: Local witness rates at each training stage for each RBP in HepG2
RBP	Initial	Contexts (pre-relabeling)	Baseline on contexts	Contexts (post-relabeling)
AKAP1	1	0.799337	0.707058	0.550213
AQR	1	0.729461	0.633319	0.48404
BCCIP	1	0.836542	0.84151	0.748851
BCLAF1	1	0.829762	0.635862	0.543097
BUD13	1	0.690771	0.630522	0.368513
CDC40	1	0.647694	0.723501	0.523057
CSTF2T	1	0.89238	0.828439	0.781045
DDX3X	1	0.851442	0.759687	0.719961
DDX55	1	0.611787	0.618619	0.302882
DDX59	1	0.869653	0.836475	0.78385
DDX6	1	0.716978	0.716656	0.538177
DKC1	1	0.46719	0.649485	0.443332
EFTUD2	1	0.817737	0.77552	0.671254
EIF3D	1	0.692607	0.555444	0.414383
EXOSC5	1	0.829261	0.785906	0.630419
FAM120A	1	0.910902	0.825995	0.764934
FASTKD2	1	0.618897	0.568483	0.356746
FKBP4	1	0.86644	0.641707	0.606545
FUBP3	1	0.846885	0.742916	0.656325
FXR2	1	0.599678	0.559283	0.393006
G3BP1	1	0.576267	0.436455	0.210456
GRSF1	1	0.740067	0.652149	0.59122
GRWD1	1	0.604251	0.578787	0.263182
GTF2F1	1	0.825747	0.803399	0.69521
HLTF	1	0.68132	0.621788	0.472277
HNRNPC	1	0.827875	0.802669	0.739432
HNRNPK	1	0.932864	0.885723	0.852004
HNRNPL	1	0.758446	0.786361	0.712195
HNRNPM	1	0.81647	0.509683	0.480027
IGF2BP1	1	0.573619	0.747441	0.354547
IGF2BP3	1	0.631793	0.435884	0.251358
ILF3	1	0.707137	0.562779	0.489279
KHSRP	1	0.789745	0.701517	0.551174
LARP4	1	0.692139	0.774012	0.555956
LIN28B	1	0.611713	0.500498	0.261522
LSM11	1	0.660041	0.275258	0.112495
MATR3	1	0.836242	0.710033	0.66955
NCBP2	1	0.801742	0.781061	0.678188
NKRF	1	0.839257	0.703749	0.616582
PABPN1	1	0.873401	0.657742	0.446541
PCBP1	1	0.76826	0.645548	0.61512
PCBP2	1	0.835012	0.73949	0.704652
PPIG	1	0.723779	0.612889	0.478664
PRPF4	1	0.889427	0.833464	0.761584
PRPF8	1	0.746538	0.645636	0.413842
PTBP1	1	0.805799	0.800542	0.750489
QKI	1	0.734058	0.60113	0.443162
RBFOX2	1	0.876379	0.805356	0.719601
RBM15	1	0.729909	0.775866	0.658862
RBM22	1	0.846739	0.741992	0.547274
RBM5	1	0.774791	0.658567	0.452749
RPS3	1	0.589276	0.490795	0.338559
SF3B4	1	0.824686	0.629204	0.498535
SFPQ	1	0.677537	0.561645	0.391332
SLTM	1	0.817738	0.699157	0.590342
SND1	1	0.715717	0.701427	0.417953
SRSF1	1	0.780126	0.652463	0.510653
SRSF7	1	0.808143	0.875415	0.722523
SRSF9	1	0.754296	0.698597	0.620561
SUB1	1	0.636833	0.582972	0.397271
SUGP2	1	0.745543	0.719781	0.573942
SUPV3L1	1	0.818375	0.661613	0.584294
TAF15	1	0.795155	0.67245	0.577487
TRA2A	1	0.718639	0.536985	0.367447
U2AF2	1	0.747018	0.59771	0.395479
UCHL5	1	0.535499	0.309797	0.174253
UPF1	1	0.836393	0.764218	0.682583
XPO5	1	0.722298	0.695587	0.569814
XRN2	1	0.885281	0.700401	0.651432
ZC3H11A	1	0.667772	0.463738	0.257732
ZNF800	1	0.575814	0.297426	0.0944985

### Sheet: Suppl. Table S3C
Suppl. Table S3C: Global witness rates at each training stage for each RBP in K562
RBP	Initial	Contexts (pre-relabeling)	Baseline on contexts	Contexts (post-relabeling)
AATF	0.5	0.539213	0.388278	0.284422
AGGF1	0.5	0.416424	0.602203	0.292022
AKAP8L	0.5	0.497749	0.493024	0.372079
AQR	0.5	0.472901	0.442411	0.21574
BUD13	0.5	0.461673	0.516822	0.133971
CPSF6	0.5	0.481116	0.579946	0.218923
CSTF2T	0.5	0.55764	0.565858	0.482793
DDX24	0.5	0.509916	0.421644	0.170717
DDX3X	0.5	0.447076	0.358333	0.282974
DDX52	0.5	0.634635	0.57358	0.522435
DDX55	0.5	0.631554	0.598851	0.210378
DDX6	0.5	0.565063	0.485384	0.404536
DHX30	0.5	0.574688	0.605832	0.487167
DROSHA	0.5	0.591913	0.604924	0.493817
EFTUD2	0.5	0.465308	0.410249	0.237766
EIF3G	0.5	0.52646	0.425086	0.102749
EIF4G2	0.5	0.547487	0.617307	0.409949
EWSR1	0.5	0.609247	0.55006	0.423544
EXOSC5	0.5	0.507946	0.469578	0.38352
FAM120A	0.5	0.515232	0.679949	0.316149
FASTKD2	0.5	0.528174	0.543779	0.457845
FTO	0.5	0.61567	0.553918	0.473299
FUS	0.5	0.576261	0.491995	0.446898
GEMIN5	0.5	0.624405	0.639306	0.470422
GRWD1	0.5	0.500977	0.566748	0.407117
GTF2F1	0.5	0.57312	0.605107	0.446163
HNRNPA1	0.5	0.523332	0.460391	0.386598
HNRNPC	0.5	0.455326	0.429308	0.392305
HNRNPK	0.5	0.575496	0.486181	0.413246
HNRNPL	0.5	0.387066	0.523682	0.357073
HNRNPM	0.5	0.519185	0.502088	0.430901
IGF2BP1	0.5	0.504143	0.547183	0.387575
IGF2BP2	0.5	0.49533	0.452582	0.295037
KHDRBS1	0.5	0.513302	0.442064	0.376384
KHSRP	0.5	0.497154	0.453368	0.397769
LIN28B	0.5	0.54013	0.454164	0.236965
LSM11	0.5	0.57954	0.558319	0.404886
MATR3	0.5	0.502956	0.401191	0.370157
MTPAP	0.5	0.514493	0.504146	0.258815
NCBP2	0.5	0.532371	0.714124	0.38732
NONO	0.5	0.550304	0.507326	0.382215
NSUN2	0.5	0.479737	0.681834	0.0670103
PABPC4	0.5	0.478086	0.419036	0.275647
PCBP1	0.5	0.578347	0.56463	0.509727
PHF6	0.5	0.579288	0.587067	0.425586
PRPF8	0.5	0.542643	0.528262	0.30224
PTBP1	0.5	0.4688	0.479265	0.391314
PUM1	0.5	0.365787	0.42782	0.247926
PUM2	0.5	0.461173	0.454624	0.344745
QKI	0.5	0.471608	0.554585	0.312526
RBFOX2	0.5	0.61675	0.635505	0.439965
RBM15	0.5	0.505673	0.59742	0.29322
SAFB	0.5	0.514494	0.403695	0.00607329
SAFB2	0.5	0.503806	0.393837	0.331888
SF3B4	0.5	0.483475	0.487849	0.331833
SLTM	0.5	0.583133	0.509133	0.381601
SMNDC1	0.5	0.582819	0.596513	0.404164
SND1	0.5	0.581027	0.530725	0.155135
SRSF1	0.5	0.513889	0.462587	0.284255
SRSF7	0.5	0.446714	0.32558	0.226675
TAF15	0.5	0.607193	0.511305	0.188027
TARDBP	0.5	0.437922	0.487507	0.361199
TIA1	0.5	0.505577	0.484336	0.250133
TRA2A	0.5	0.455107	0.497934	0.379036
U2AF1	0.5	0.527588	0.324924	0.228946
U2AF2	0.5	0.484026	0.485369	0.220108
UCHL5	0.5	0.456557	0.463101	0.319247
UPF1	0.5	0.532359	0.503465	0.342332
XRCC6	0.5	0.458579	0.338979	0.174092
XRN2	0.5	0.565271	0.518215	0.454525
YBX3	0.5	0.479837	0.525337	0.144781
ZC3H11A	0.5	0.476331	0.577039	0.373518
ZNF622	0.5	0.468609	0.492556	0.283716
ZNF800	0.5	0.39963	0.466219	0.218699

### Sheet: Suppl. Table S3D
Suppl. Table S3D: Local witness rates at each training stage for each RBP in K562
RBP	Initial	Contexts (pre-relabeling)	Baseline on contexts	Contexts (post-relabeling)
AATF	1	0.75105	0.533715	0.441924
AGGF1	1	0.682692	0.791817	0.54319
AKAP8L	1	0.768247	0.73378	0.612337
AQR	1	0.631511	0.539374	0.314144
BUD13	1	0.571445	0.581053	0.189777
CPSF6	1	0.698057	0.660983	0.356959
CSTF2T	1	0.821525	0.784694	0.730002
DDX24	1	0.576194	0.464011	0.205432
DDX3X	1	0.679258	0.529078	0.45892
DDX52	1	0.872496	0.807863	0.774692
DDX55	1	0.738174	0.631431	0.28575
DDX6	1	0.749737	0.643895	0.574158
DHX30	1	0.791291	0.789849	0.700887
DROSHA	1	0.843281	0.818864	0.742675
EFTUD2	1	0.585349	0.498975	0.32908
EIF3G	1	0.757388	0.521993	0.174227
EIF4G2	1	0.828405	0.855806	0.679695
EWSR1	1	0.900004	0.798764	0.678011
EXOSC5	1	0.794134	0.714611	0.63027
FAM120A	1	0.652779	0.732021	0.425975
FASTKD2	1	0.848891	0.841971	0.776726
FTO	1	0.87134	0.802165	0.740928
FUS	1	0.858374	0.743441	0.701259
GEMIN5	1	0.850084	0.842099	0.728097
GRWD1	1	0.64272	0.684337	0.537168
GTF2F1	1	0.861533	0.832217	0.715876
HNRNPA1	1	0.759088	0.681498	0.605534
HNRNPC	1	0.764605	0.75135	0.709131
HNRNPK	1	0.892923	0.776674	0.704699
HNRNPL	1	0.671112	0.760392	0.630627
HNRNPM	1	0.828169	0.771828	0.706105
IGF2BP1	1	0.701967	0.698099	0.548938
IGF2BP2	1	0.671049	0.600429	0.434212
KHDRBS1	1	0.826263	0.746544	0.662312
KHSRP	1	0.829314	0.738536	0.684489
LIN28B	1	0.650211	0.535201	0.312329
LSM11	1	0.784163	0.73492	0.596622
MATR3	1	0.831045	0.681585	0.645543
MTPAP	1	0.716345	0.650157	0.391827
NCBP2	1	0.824536	0.723093	0.606392
NONO	1	0.837257	0.728842	0.612411
NSUN2	1	0.680057	0.79026	0.132599
PABPC4	1	0.566631	0.501781	0.35591
PCBP1	1	0.843614	0.829674	0.788163
PHF6	1	0.807404	0.748454	0.643205
PRPF8	1	0.658229	0.606565	0.380993
PTBP1	1	0.826964	0.795081	0.725204
PUM1	1	0.479826	0.506191	0.334666
PUM2	1	0.72291	0.659512	0.572662
QKI	1	0.763976	0.761462	0.54526
RBFOX2	1	0.80841	0.790845	0.631555
RBM15	1	0.672989	0.706025	0.421894
SAFB	1	0.613453	0.398796	0.0121466
SAFB2	1	0.70547	0.553092	0.488934
SF3B4	1	0.657041	0.586485	0.455951
SLTM	1	0.887898	0.760481	0.627075
SMNDC1	1	0.787353	0.760297	0.597724
SND1	1	0.658932	0.574376	0.200218
SRSF1	1	0.696307	0.611696	0.428341
SRSF7	1	0.678995	0.451546	0.377062
TAF15	1	0.901593	0.65089	0.316776
TARDBP	1	0.75984	0.77133	0.665291
TIA1	1	0.706274	0.641382	0.39313
TRA2A	1	0.728144	0.751624	0.641128
U2AF1	1	0.729563	0.488021	0.388195
U2AF2	1	0.704051	0.6403	0.373946
UCHL5	1	0.607179	0.588844	0.449006
UPF1	1	0.691122	0.610602	0.462351
XRCC6	1	0.636843	0.468704	0.281664
XRN2	1	0.839669	0.780722	0.716969
YBX3	1	0.580695	0.582653	0.194563
ZC3H11A	1	0.656428	0.694789	0.523178
ZNF622	1	0.618051	0.615501	0.406856
ZNF800	1	0.537898	0.56808	0.324353
