## Supplemental Table S4 for "Natural language-based representation and modeling of RBP binding"

### Sheet: Suppl. Table S4A
Suppl. Table S4A: Bag performance, in AUPR, computed according to the standard MIL assumption, at each training stage for each RBP in HepG2
RBP	Contexts (pre-relabeling)	Baseline on contexts	Contexts (post-relabeling)
AKAP1	0.787105	0.759237	0.780401
AQR	0.754007	0.676218	0.731286
BCCIP	0.785112	0.90727	0.83576
BCLAF1	0.716888	0.689521	0.709094
BUD13	0.653269	0.59105	0.644812
CDC40	0.822795	0.825955	0.826384
CSTF2T	0.912834	0.888689	0.91715
DDX3X	0.889355	0.89335	0.894587
DDX55	0.750148	0.613233	0.702043
DDX59	0.89094	0.898855	0.898211
DDX6	0.911732	0.906592	0.919109
DKC1	0.830666	0.826643	0.821775
EFTUD2	0.82613	0.787847	0.823819
EIF3D	0.765951	0.675773	0.72513
EXOSC5	0.86828	0.8903	0.858679
FAM120A	0.914242	0.924878	0.917688
FASTKD2	0.848613	0.687144	0.821419
FKBP4	0.872097	0.887945	0.870306
FUBP3	0.904528	0.910879	0.902336
FXR2	0.693393	0.663474	0.673125
G3BP1	0.643723	0.577317	0.61156
GRSF1	0.903369	0.890863	0.905381
GRWD1	0.660975	0.637559	0.654336
GTF2F1	0.923828	0.935634	0.918582
HLTF	0.649072	0.605278	0.619986
HNRNPC	0.960379	0.945293	0.942971
HNRNPK	0.936397	0.967189	0.923024
HNRNPL	0.953987	0.952355	0.957036
HNRNPM	0.928403	0.894523	0.9169
IGF2BP1	0.764167	0.745058	0.720602
IGF2BP3	0.707574	0.685832	0.719244
ILF3	0.857079	0.807454	0.832112
KHSRP	0.870857	0.848042	0.860851
LARP4	0.665827	0.641892	0.6602
LIN28B	0.667898	0.611317	0.644786
LSM11	0.660644	0.546307	0.647581
MATR3	0.900202	0.886099	0.897095
NCBP2	0.867481	0.856694	0.852771
NKRF	0.872446	0.890944	0.859086
PABPN1	0.693027	0.624552	0.665996
PCBP1	0.883857	0.886747	0.875625
PCBP2	0.946574	0.953953	0.953871
PPIG	0.681475	0.655534	0.683283
PRPF4	0.928377	0.921441	0.926858
PRPF8	0.83825	0.724943	0.815038
PTBP1	0.95677	0.964633	0.958486
QKI	0.916142	0.905433	0.897179
RBFOX2	0.923712	0.912064	0.922143
RBM15	0.850207	0.848134	0.813235
RBM22	0.785235	0.776244	0.78142
RBM5	0.699998	0.732644	0.70203
RPS3	0.751093	0.70344	0.733145
SF3B4	0.826851	0.751397	0.804855
SFPQ	0.852931	0.720765	0.82744
SLTM	0.924141	0.923262	0.922081
SND1	0.683489	0.582354	0.656887
SRSF1	0.891959	0.871928	0.884664
SRSF7	0.951814	0.947328	0.93674
SRSF9	0.940544	0.914001	0.937682
SUB1	0.785417	0.70123	0.776167
SUGP2	0.812484	0.756339	0.802483
SUPV3L1	0.817522	0.814133	0.83635
TAF15	0.931672	0.929004	0.921569
TRA2A	0.95261	0.8792	0.926702
U2AF2	0.890642	0.787165	0.879473
UCHL5	0.668401	0.644443	0.666292
UPF1	0.795946	0.743345	0.776709
XPO5	0.813501	0.835103	0.808116
XRN2	0.829282	0.905847	0.855928
ZC3H11A	0.707263	0.632775	0.691495
ZNF800	0.627664	0.568933	0.571923

### Sheet: Suppl. Table S4B
Suppl. Table S4B: Bag performance, in AUPR, computed according to the standard MIL assumption, at each training stage for each RBP in K562
RBP	Contexts (pre-relabeling)	Baseline on contexts	Contexts (post-relabeling)
AATF	0.795391	0.777118	0.825973
AGGF1	0.885221	0.871275	0.864844
AKAP8L	0.862748	0.882299	0.822731
AQR	0.778076	0.670555	0.753802
BUD13	0.690181	0.640638	0.675283
CPSF6	0.883786	0.711524	0.85236
CSTF2T	0.863144	0.841499	0.855846
DDX24	0.617975	0.590188	0.6032
DDX3X	0.809415	0.793022	0.808477
DDX52	0.823734	0.818959	0.818943
DDX55	0.737229	0.541782	0.687602
DDX6	0.834699	0.814604	0.837791
DHX30	0.869001	0.832945	0.853931
DROSHA	0.88519	0.857277	0.875977
EFTUD2	0.711442	0.6748	0.706958
EIF3G	0.829517	0.808864	0.824452
EIF4G2	0.883184	0.898659	0.816948
EWSR1	0.872979	0.848277	0.870101
EXOSC5	0.901147	0.866649	0.890353
FAM120A	0.764563	0.654215	0.758029
FASTKD2	0.939071	0.94001	0.922853
FTO	0.835534	0.852929	0.87912
FUS	0.85042	0.84606	0.858527
GEMIN5	0.876269	0.874514	0.88428
GRWD1	0.723208	0.712036	0.727819
GTF2F1	0.909076	0.888997	0.896411
HNRNPA1	0.899524	0.943624	0.913455
HNRNPC	0.878318	0.938183	0.900391
HNRNPK	0.899673	0.90656	0.893453
HNRNPL	0.921448	0.926233	0.923638
HNRNPM	0.908367	0.900711	0.900957
IGF2BP1	0.819398	0.766986	0.789217
IGF2BP2	0.793685	0.763492	0.773107
KHDRBS1	0.931222	0.939194	0.930616
KHSRP	0.934918	0.916782	0.927229
LIN28B	0.691642	0.652426	0.683546
LSM11	0.818141	0.820501	0.810098
MATR3	0.9393	0.919774	0.928161
MTPAP	0.807522	0.816733	0.777833
NCBP2	0.922242	0.518937	0.887326
NONO	0.869181	0.816254	0.856488
NSUN2	0.919341	0.671136	0.924945
PABPC4	0.687447	0.67698	0.684029
PCBP1	0.872529	0.905695	0.870169
PHF6	0.820784	0.760001	0.823462
PRPF8	0.688047	0.638257	0.673978
PTBP1	0.962102	0.963053	0.961833
PUM1	0.723184	0.69087	0.700877
PUM2	0.930456	0.893072	0.927426
QKI	0.953787	0.860938	0.948487
RBFOX2	0.819398	0.756685	0.809632
RBM15	0.784695	0.693264	0.764809
SAFB	0.670955	0.640555	0.749204
SAFB2	0.784891	0.767535	0.776455
SF3B4	0.80216	0.694823	0.780607
SLTM	0.877265	0.851919	0.856263
SMNDC1	0.803293	0.773449	0.813333
SND1	0.643675	0.59329	0.631288
SRSF1	0.810347	0.802047	0.802181
SRSF7	0.84599	0.756494	0.874699
TAF15	0.773706	0.799204	0.802946
TARDBP	0.96451	0.979084	0.944828
TIA1	0.82203	0.749987	0.809151
TRA2A	0.898177	0.896138	0.902427
U2AF1	0.92642	0.911496	0.926426
U2AF2	0.904815	0.835008	0.880928
UCHL5	0.733694	0.719549	0.737028
UPF1	0.763829	0.696026	0.745524
XRCC6	0.790136	0.774386	0.792979
XRN2	0.863628	0.919109	0.883242
YBX3	0.663426	0.629719	0.643136
ZC3H11A	0.782471	0.710613	0.786754
ZNF622	0.748279	0.718478	0.746823
ZNF800	0.735505	0.702269	0.723585
